# 340 dipteran genomes reveal the origin of Muller elements and sex chromosomes in Diptera

**DOI:** 10.64898/2026.06.01.729285

**Authors:** Julia Gries, Sam Ebdon, Aleksandra Bliznina, Joanna Collins, Christina N. Hodson, Thomas C. Mathers, Arif Maulana, Shane A. McCarthy, Michael Paulini, Dominic E. Absolon, Ksenia Krasheninnikova, Darwin Tree of Life Consortium, Mara K. N. Lawniczak, Richard Durbin, Kamil S. Jaron

## Abstract

Diptera genome evolution is traditionally viewed through the lens of *Drosophila melanogaster*. To provide an unbiased picture of chromosome evolution in Diptera, we reconstructed six ancestral linkage groups (ALGs) and their rearrangements using 340 chromosome-level genome assemblies from 59 dipteran Families and two outgroups. Notably, Diptera ALGs are conserved in many Nematoceran lineages, while emergence of Brachycera coincided with four chromosomal fissions, which subsequently fused in various combinations. In Schizophora and relatives, a stable karyotype of five metacentric chromosomes and a chromosome homologous to the dot emerged that is remarkably stable with the notable exception of Drosophila, where the metacentric chromosomes became acrocentric Muller elements. Furthermore, our reconstruction reveals an ancient sex chromosome system associated with a small and gene-poor ALG that frequently fused to other chromosomes.
