## Supplementary table S3 for "340 dipteran genomes reveal the origin of Muller elements and sex chromosomes in Diptera"

meta	busco_score	complete_single	complete_duplicated
Anopheles_longipalpis	C:91.8%[S:73.2%,D:18.5%],F:3.7%,M:4.5%,n:5067	73.20%	18.50%
Drosophila_miranda	C:98.3%[S:82.4%,D:16.0%],F:1.0%,M:0.7%,n:5067	82.40%	16.00%
Anopheles_vaneedeni	C:93.2%[S:83.0%,D:10.1%],F:2.7%,M:4.1%,n:5067	83.00%	10.10%
Uranotaenia_lowii	C:91.8%[S:83.0%,D:8.8%],F:3.1%,M:5.1%,n:5067	83.00%	8.80%
Armigeres_subalbatus	C:96.5%[S:90.2%,D:6.3%],F:1.3%,M:2.2%,n:5067	90.20%	6.30%
Aedes_albopictus	C:94.1%[S:88.2%,D:5.9%],F:2.5%,M:3.4%,n:5067	88.20%	5.90%
Anopheles_rivulorum	C:90.2%[S:84.4%,D:5.8%],F:2.8%,M:6.9%,n:5067	84.40%	5.80%
Anopheles_merus	C:94.3%[S:88.6%,D:5.7%],F:1.7%,M:4.0%,n:5067	88.60%	5.70%
Aedes_notoscriptus	C:94.4%[S:88.9%,D:5.5%],F:1.4%,M:4.2%,n:5067	88.90%	5.50%
Anopheles_parensis	C:92.2%[S:86.8%,D:5.4%],F:3.4%,M:4.4%,n:5067	86.80%	5.40%
Delia_radicum	C:95.1%[S:90.0%,D:5.2%],F:2.9%,M:2.0%,n:5067	90.00%	5.20%
Rhagio_lineola	C:94.1%[S:89.2%,D:4.9%],F:2.7%,M:3.1%,n:5067	89.20%	4.90%
Topomyia_yanbarensis	C:94.8%[S:90.2%,D:4.7%],F:2.0%,M:3.1%,n:5067	90.20%	4.70%
Diogma_glabrata	C:89.1%[S:84.5%,D:4.5%],F:5.1%,M:5.9%,n:5067	84.50%	4.50%
Coelopa_frigida	C:95.4%[S:91.1%,D:4.3%],F:1.6%,M:3.0%,n:5067	91.10%	4.30%
Anopheles_stephensi	C:94.0%[S:89.9%,D:4.1%],F:1.8%,M:4.2%,n:5067	89.90%	4.10%
Culex_pipiens	C:92.0%[S:88.1%,D:3.9%],F:1.6%,M:6.4%,n:5067	88.10%	3.90%
Aedes_aegypti	C:95.9%[S:92.3%,D:3.6%],F:1.6%,M:2.5%,n:5067	92.30%	3.60%
Teleopsis_dalmanni	C:96.8%[S:93.2%,D:3.6%],F:1.0%,M:2.2%,n:5067	93.20%	3.60%
Volucella_bombylans	C:97.9%[S:94.3%,D:3.6%],F:1.1%,M:1.0%,n:5067	94.30%	3.60%
Culex_modestus	C:93.5%[S:90.1%,D:3.5%],F:1.8%,M:4.7%,n:5067	90.10%	3.50%
Ilione_lineata	C:97.7%[S:94.8%,D:2.9%],F:1.2%,M:1.1%,n:5067	94.80%	2.90%
Volucella_pellucens	C:97.6%[S:94.8%,D:2.8%],F:1.0%,M:1.4%,n:5067	94.80%	2.80%
Chironomus_striatipennis	C:82.9%[S:80.3%,D:2.6%],F:5.9%,M:11.2%,n:5067	80.30%	2.60%
Drosophila_affinis	C:98.2%[S:95.5%,D:2.6%],F:1.1%,M:0.7%,n:5067	95.50%	2.60%
Ornithomya_chloropus	C:95.9%[S:93.3%,D:2.5%],F:1.1%,M:3.0%,n:5067	93.30%	2.50%
Pseudolycoriella_hygida	C:85.5%[S:82.9%,D:2.5%],F:5.9%,M:8.6%,n:5067	82.90%	2.50%
Culex_perexiguus	C:94.8%[S:92.4%,D:2.4%],F:1.4%,M:3.8%,n:5067	92.40%	2.40%
Campiglossa_producta	C:96.1%[S:93.8%,D:2.3%],F:1.3%,M:2.6%,n:5067	93.80%	2.30%
Anthomyza_gracilis	C:96.8%[S:94.6%,D:2.2%],F:1.3%,M:2.0%,n:5067	94.60%	2.20%
Bradysia_coprophila	C:94.9%[S:92.7%,D:2.2%],F:2.0%,M:3.1%,n:5067	92.70%	2.20%
Dichetophora_obliterata	C:97.9%[S:95.7%,D:2.2%],F:1.2%,M:0.9%,n:5067	95.70%	2.20%
Drosophila_helvetica	C:98.2%[S:96.1%,D:2.2%],F:1.0%,M:0.8%,n:5067	96.10%	2.20%
Obolodiplosis_robiniae	C:90.6%[S:88.4%,D:2.2%],F:1.8%,M:7.6%,n:5067	88.40%	2.20%
Drosophila_americana	C:90.2%[S:88.1%,D:2.1%],F:4.3%,M:5.5%,n:5067	88.10%	2.10%
Microdon_myrmicae	C:95.3%[S:93.2%,D:2.1%],F:1.8%,M:2.9%,n:5067	93.20%	2.10%
Xylophagus_ater	C:94.7%[S:92.6%,D:2.1%],F:2.6%,M:2.7%,n:5067	92.60%	2.10%
Anopheles_cruzii	C:93.1%[S:91.2%,D:2.0%],F:2.3%,M:4.5%,n:5067	91.20%	2.00%
Culex_theileri	C:95.4%[S:93.5%,D:2.0%],F:1.4%,M:3.1%,n:5067	93.50%	2.00%
Glossina_fuscipes_fuscipes	C:97.9%[S:95.9%,D:2.0%],F:0.8%,M:1.3%,n:5067	95.90%	2.00%
Panorpa_germanica	C:71.3%[S:69.4%,D:2.0%],F:9.6%,M:19.1%,n:5067	69.40%	2.00%
Drosophila_nebulosa	C:97.2%[S:95.3%,D:1.9%],F:1.7%,M:1.2%,n:5067	95.30%	1.90%
Hybos_culiciformis	C:91.7%[S:89.8%,D:1.9%],F:4.0%,M:4.3%,n:5067	89.80%	1.90%
Polietes_domitor	C:98.7%[S:96.7%,D:1.9%],F:0.5%,M:0.8%,n:5067	96.70%	1.90%
Sciapus_platypterus	C:93.8%[S:91.9%,D:1.9%],F:1.7%,M:4.6%,n:5067	91.90%	1.90%
Chironomus_riparius	C:82.8%[S:81.0%,D:1.8%],F:6.4%,M:10.8%,n:5067	81.00%	1.80%
Chlorops_oryzae	C:90.3%[S:88.5%,D:1.8%],F:3.4%,M:6.4%,n:5067	88.50%	1.80%
Dasysyrphus_tricinctus	C:97.7%[S:95.9%,D:1.8%],F:0.8%,M:1.5%,n:5067	95.90%	1.80%
Hirtodrosophila_cameraria	C:98.7%[S:96.9%,D:1.8%],F:0.6%,M:0.7%,n:5067	96.90%	1.80%
Plecia_longiforceps	C:83.7%[S:82.0%,D:1.8%],F:6.3%,M:9.9%,n:5067	82.00%	1.80%
Sphaerophoria_taeniata	C:97.5%[S:95.7%,D:1.8%],F:0.8%,M:1.7%,n:5067	95.70%	1.80%
Chironomus_tentans	C:82.9%[S:81.2%,D:1.7%],F:6.0%,M:11.1%,n:5067	81.20%	1.70%
Drosophila_athabasca	C:98.0%[S:96.3%,D:1.7%],F:0.8%,M:1.2%,n:5067	96.30%	1.70%
Drosophila_lowei	C:95.0%[S:93.3%,D:1.7%],F:1.9%,M:3.2%,n:5067	93.30%	1.70%
Liriomyza_trifolii	C:89.1%[S:87.4%,D:1.7%],F:2.8%,M:8.1%,n:5067	87.40%	1.70%
Propsilocerus_akamusi	C:84.0%[S:82.3%,D:1.7%],F:5.4%,M:10.6%,n:5067	82.30%	1.70%
Aphidoletes_aphidimyza	C:91.3%[S:89.7%,D:1.6%],F:1.7%,M:7.0%,n:5067	89.70%	1.60%
Drosophila_willistoni	C:98.3%[S:96.7%,D:1.6%],F:0.9%,M:0.8%,n:5067	96.70%	1.60%
Smittia_aterrima	C:83.5%[S:81.9%,D:1.6%],F:5.3%,M:11.2%,n:5067	81.90%	1.60%
Tipula_scripta	C:92.6%[S:91.1%,D:1.6%],F:3.9%,M:3.5%,n:5067	91.10%	1.60%
Anopheles_funestus-like	C:94.3%[S:92.8%,D:1.5%],F:2.1%,M:3.6%,n:5067	92.80%	1.50%
Baccha_elongata	C:97.9%[S:96.4%,D:1.5%],F:0.8%,M:1.3%,n:5067	96.40%	1.50%
Culicoides_brevitarsis	C:82.6%[S:81.1%,D:1.5%],F:5.5%,M:11.9%,n:5067	81.10%	1.50%
Drosophila_teissieri	C:98.5%[S:97.0%,D:1.5%],F:0.8%,M:0.7%,n:5067	97.00%	1.50%
Eurosta_solidaginis	C:96.7%[S:95.2%,D:1.5%],F:1.5%,M:1.8%,n:5067	95.20%	1.50%
Machimus_atricapillus	C:96.0%[S:94.5%,D:1.5%],F:2.6%,M:1.4%,n:5067	94.50%	1.50%
Rhingia_campestris	C:98.1%[S:96.6%,D:1.5%],F:1.0%,M:0.9%,n:5067	96.60%	1.50%
Tipula_helvola	C:92.6%[S:91.2%,D:1.5%],F:4.2%,M:3.2%,n:5067	91.20%	1.50%
Azelia_nebulosa	C:98.8%[S:97.4%,D:1.4%],F:0.5%,M:0.7%,n:5067	97.40%	1.40%
Drosophila_triauraria	C:90.8%[S:89.4%,D:1.4%],F:2.9%,M:6.3%,n:5067	89.40%	1.40%
Malaya_genurostris	C:95.7%[S:94.3%,D:1.4%],F:1.3%,M:3.0%,n:5067	94.30%	1.40%
Melanostoma_mellinum	C:97.4%[S:96.0%,D:1.4%],F:1.0%,M:1.5%,n:5067	96.00%	1.40%
Melanostoma_scalare	C:97.5%[S:96.1%,D:1.4%],F:1.0%,M:1.5%,n:5067	96.10%	1.40%
Platycheirus_albimanus	C:96.6%[S:95.2%,D:1.4%],F:1.0%,M:2.3%,n:5067	95.20%	1.40%
Polietes_lardarius	C:98.6%[S:97.2%,D:1.4%],F:0.5%,M:0.9%,n:5067	97.20%	1.40%
Polypedilum_vanderplanki	C:82.1%[S:80.7%,D:1.4%],F:6.6%,M:11.2%,n:5067	80.70%	1.40%
Argyra_leucocephala	C:94.0%[S:92.7%,D:1.3%],F:1.7%,M:4.3%,n:5067	92.70%	1.30%
Brachypalpus_laphriformis	C:98.1%[S:96.8%,D:1.3%],F:0.9%,M:1.0%,n:5067	96.80%	1.30%
Drosophila_kepulauana	C:98.6%[S:97.4%,D:1.3%],F:0.7%,M:0.6%,n:5067	97.40%	1.30%
Megaselia_abdita	C:88.2%[S:86.9%,D:1.3%],F:4.5%,M:7.3%,n:5067	86.90%	1.30%
Meiosimyza_platycephala	C:98.5%[S:97.2%,D:1.3%],F:0.7%,M:0.7%,n:5067	97.20%	1.30%
Pegoplata_infirma	C:99.1%[S:97.8%,D:1.3%],F:0.2%,M:0.7%,n:5067	97.80%	1.30%
Phaonia_angelicae	C:98.9%[S:97.6%,D:1.3%],F:0.5%,M:0.6%,n:5067	97.60%	1.30%
Tipula_fascipennis	C:92.7%[S:91.4%,D:1.3%],F:3.9%,M:3.4%,n:5067	91.40%	1.30%
Tipula_vernalis	C:92.4%[S:91.1%,D:1.3%],F:4.1%,M:3.5%,n:5067	91.10%	1.30%
Tricholauxania_praeusta	C:98.8%[S:97.5%,D:1.3%],F:0.6%,M:0.6%,n:5067	97.50%	1.30%
Clusia_tigrina	C:97.0%[S:95.8%,D:1.2%],F:1.5%,M:1.5%,n:5067	95.80%	1.20%
Cordilura_impudica	C:98.9%[S:97.6%,D:1.2%],F:0.7%,M:0.5%,n:5067	97.60%	1.20%
Dolichopus_griseipennis	C:92.4%[S:91.2%,D:1.2%],F:2.1%,M:5.5%,n:5067	91.20%	1.20%
Drosophila_pseudoobscura	C:98.3%[S:97.1%,D:1.2%],F:1.0%,M:0.7%,n:5067	97.10%	1.20%
Drosophila_subpulchrella	C:98.6%[S:97.4%,D:1.2%],F:0.7%,M:0.7%,n:5067	97.40%	1.20%
Leptarthrus_brevirostris	C:95.9%[S:94.6%,D:1.2%],F:2.6%,M:1.5%,n:5067	94.60%	1.20%
Leucophora_obtusa	C:99.1%[S:97.9%,D:1.2%],F:0.4%,M:0.5%,n:5067	97.90%	1.20%
Neurigona_quadrifasciata	C:94.1%[S:92.9%,D:1.2%],F:1.6%,M:4.3%,n:5067	92.90%	1.20%
Rhamphomyia_laevipes	C:93.5%[S:92.3%,D:1.2%],F:2.9%,M:3.6%,n:5067	92.30%	1.20%
Tipula_unca	C:92.5%[S:91.3%,D:1.2%],F:4.0%,M:3.5%,n:5067	91.30%	1.20%
Trigonometopus_frontalis	C:97.9%[S:96.8%,D:1.2%],F:1.1%,M:0.9%,n:5067	96.80%	1.20%
Volucella_zonaria	C:91.5%[S:90.3%,D:1.2%],F:0.9%,M:7.6%,n:5067	90.30%	1.20%
Anastrepha_obliqua	C:98.7%[S:97.6%,D:1.1%],F:0.6%,M:0.7%,n:5067	97.60%	1.10%
Bactrocera_correcta	C:92.2%[S:91.1%,D:1.1%],F:1.8%,M:6.0%,n:5067	91.10%	1.10%
Bombylius_major	C:93.0%[S:91.9%,D:1.1%],F:3.6%,M:3.4%,n:5067	91.90%	1.10%
Calliopum_simillimum	C:98.1%[S:97.0%,D:1.1%],F:1.0%,M:0.9%,n:5067	97.00%	1.10%
Chrysotoxum_festivum	C:98.0%[S:96.9%,D:1.1%],F:0.6%,M:1.4%,n:5067	96.90%	1.10%
Chymomyza_fuscimana	C:98.7%[S:97.5%,D:1.1%],F:0.6%,M:0.7%,n:5067	97.50%	1.10%
Drosophila_obscura	C:97.9%[S:96.8%,D:1.1%],F:0.9%,M:1.2%,n:5067	96.80%	1.10%
Drosophila_sulfurigaster	C:97.9%[S:96.8%,D:1.1%],F:1.1%,M:1.0%,n:5067	96.80%	1.10%
Eumerus_sabulonum	C:97.2%[S:96.1%,D:1.1%],F:1.1%,M:1.7%,n:5067	96.10%	1.10%
Meliscaeva_cinctella	C:97.6%[S:96.5%,D:1.1%],F:0.7%,M:1.7%,n:5067	96.50%	1.10%
Nephrotoma_flavescens	C:92.5%[S:91.4%,D:1.1%],F:4.2%,M:3.3%,n:5067	91.40%	1.10%
Odontomyia_ornata	C:93.4%[S:92.4%,D:1.1%],F:2.5%,M:4.0%,n:5067	92.40%	1.10%
Philhelius_pedissequus	C:96.9%[S:95.8%,D:1.1%],F:1.1%,M:2.0%,n:5067	95.80%	1.10%
Phortica_okadai	C:96.2%[S:95.0%,D:1.1%],F:0.8%,M:3.0%,n:5067	95.00%	1.10%
Sabethes_cyaneus	C:96.8%[S:95.7%,D:1.1%],F:0.9%,M:2.3%,n:5067	95.70%	1.10%
Smittia_sp	C:81.9%[S:80.8%,D:1.1%],F:6.1%,M:12.0%,n:5067	80.80%	1.10%
Villa_cingulata	C:92.4%[S:91.3%,D:1.1%],F:3.7%,M:3.9%,n:5067	91.30%	1.10%
Acrocera_orbiculus	C:90.7%[S:89.6%,D:1.0%],F:4.6%,M:4.7%,n:5067	89.60%	1.00%
Anopheles_bellator	C:93.5%[S:92.5%,D:1.0%],F:2.3%,M:4.2%,n:5067	92.50%	1.00%
Chrysotoxum_bicinctum	C:98.1%[S:97.1%,D:1.0%],F:0.6%,M:1.3%,n:5067	97.10%	1.00%
Drosophila_ananassae	C:98.5%[S:97.5%,D:1.0%],F:0.7%,M:0.7%,n:5067	97.50%	1.00%
Drosophila_gunungcola	C:97.1%[S:96.1%,D:1.0%],F:1.6%,M:1.3%,n:5067	96.10%	1.00%
Drosophila_histrio	C:98.3%[S:97.2%,D:1.0%],F:0.8%,M:1.0%,n:5067	97.20%	1.00%
Drosophila_immigrans	C:98.6%[S:97.6%,D:1.0%],F:0.7%,M:0.7%,n:5067	97.60%	1.00%
Drosophila_limbata	C:97.3%[S:96.3%,D:1.0%],F:0.8%,M:2.0%,n:5067	96.30%	1.00%
Drosophila_madeirensis	C:98.3%[S:97.3%,D:1.0%],F:0.9%,M:0.8%,n:5067	97.30%	1.00%
Drosophila_pallidifrons	C:97.1%[S:96.1%,D:1.0%],F:1.8%,M:1.2%,n:5067	96.10%	1.00%
Drosophila_phalerata	C:98.8%[S:97.7%,D:1.0%],F:0.8%,M:0.4%,n:5067	97.70%	1.00%
Empis_stercorea	C:93.7%[S:92.7%,D:1.0%],F:2.8%,M:3.6%,n:5067	92.70%	1.00%
Eupeodes_latifasciatus	C:97.7%[S:96.6%,D:1.0%],F:0.9%,M:1.4%,n:5067	96.60%	1.00%
Geomyza_tripunctata	C:97.4%[S:96.3%,D:1.0%],F:1.4%,M:1.2%,n:5067	96.30%	1.00%
Leptogaster_cylindrica	C:94.1%[S:93.1%,D:1.0%],F:3.1%,M:2.8%,n:5067	93.10%	1.00%
Lonchoptera_lutea	C:94.7%[S:93.6%,D:1.0%],F:2.5%,M:2.8%,n:5067	93.60%	1.00%
Nephrotoma_appendiculata	C:92.6%[S:91.6%,D:1.0%],F:3.9%,M:3.5%,n:5067	91.60%	1.00%
Ornithomya_avicularia	C:96.9%[S:96.0%,D:1.0%],F:1.1%,M:1.9%,n:5067	96.00%	1.00%
Phaonia_tiefii	C:98.9%[S:97.8%,D:1.0%],F:0.5%,M:0.7%,n:5067	97.80%	1.00%
Pherbina_coryleti	C:97.8%[S:96.8%,D:1.0%],F:1.0%,M:1.1%,n:5067	96.80%	1.00%
Portevinia_maculata	C:97.9%[S:96.9%,D:1.0%],F:1.0%,M:1.1%,n:5067	96.90%	1.00%
Sylvicola_cinctus	C:88.4%[S:87.5%,D:1.0%],F:4.7%,M:6.9%,n:5067	87.50%	1.00%
Anopheles_coustani	C:94.7%[S:93.7%,D:0.9%],F:1.7%,M:3.7%,n:5067	93.70%	0.90%
Anopheles_ziemanni	C:94.7%[S:93.7%,D:0.9%],F:1.7%,M:3.7%,n:5067	93.70%	0.90%
Coremacera_marginata	C:97.7%[S:96.8%,D:0.9%],F:1.1%,M:1.2%,n:5067	96.80%	0.90%
Culex_laticinctus	C:95.0%[S:94.0%,D:0.9%],F:1.6%,M:3.4%,n:5067	94.00%	0.90%
Dexiosoma_caninum	C:98.9%[S:98.0%,D:0.9%],F:0.4%,M:0.8%,n:5067	98.00%	0.90%
Drosophila_albomicans	C:98.3%[S:97.4%,D:0.9%],F:1.0%,M:0.7%,n:5067	97.40%	0.90%
Drosophila_bifasciata	C:92.4%[S:91.5%,D:0.9%],F:2.0%,M:5.5%,n:5067	91.50%	0.90%
Drosophila_busckii	C:96.4%[S:95.5%,D:0.9%],F:1.3%,M:2.3%,n:5067	95.50%	0.90%
Drosophila_funebris	C:98.3%[S:97.4%,D:0.9%],F:0.8%,M:0.9%,n:5067	97.40%	0.90%
Drosophila_subobscura	C:97.8%[S:96.9%,D:0.9%],F:1.3%,M:0.9%,n:5067	96.90%	0.90%
Melangyna_quadrimaculata	C:97.3%[S:96.4%,D:0.9%],F:1.0%,M:1.6%,n:5067	96.40%	0.90%
Ornithomya_fringillina	C:96.9%[S:96.0%,D:0.9%],F:1.1%,M:2.0%,n:5067	96.00%	0.90%
Phlebotomus_papatasi	C:93.1%[S:92.2%,D:0.9%],F:2.2%,M:4.7%,n:5067	92.20%	0.90%
Platycheirus_rosarum	C:96.5%[S:95.6%,D:0.9%],F:1.1%,M:2.4%,n:5067	95.60%	0.90%
Sarcophaga_caerulescens	C:99.2%[S:98.3%,D:0.9%],F:0.4%,M:0.4%,n:5067	98.30%	0.90%
Thereva_unica	C:95.5%[S:94.6%,D:0.9%],F:2.4%,M:2.1%,n:5067	94.60%	0.90%
Tipula_confusa	C:91.3%[S:90.4%,D:0.9%],F:4.4%,M:4.4%,n:5067	90.40%	0.90%
Tipula_lateralis	C:92.9%[S:92.0%,D:0.9%],F:3.8%,M:3.3%,n:5067	92.00%	0.90%
Toxonevra_muliebris	C:98.6%[S:97.8%,D:0.9%],F:0.7%,M:0.7%,n:5067	97.80%	0.90%
Toxorhynchites_rutilus	C:95.8%[S:94.9%,D:0.9%],F:1.2%,M:3.0%,n:5067	94.90%	0.90%
Zeugodacus_tau	C:98.8%[S:97.9%,D:0.9%],F:0.4%,M:0.8%,n:5067	97.90%	0.90%
Anopheles_maculipalpis	C:95.2%[S:94.4%,D:0.8%],F:1.4%,M:3.4%,n:5067	94.40%	0.80%
Anopheles_squamosus	C:94.3%[S:93.4%,D:0.8%],F:1.6%,M:4.1%,n:5067	93.40%	0.80%
Anthrax_anthrax	C:94.0%[S:93.2%,D:0.8%],F:3.0%,M:3.0%,n:5067	93.20%	0.80%
Bactrocera_tryoni	C:98.7%[S:97.9%,D:0.8%],F:0.7%,M:0.6%,n:5067	97.90%	0.80%
Bellardia_pandia	C:99.3%[S:98.5%,D:0.8%],F:0.3%,M:0.4%,n:5067	98.50%	0.80%
Chorisops_tibialis	C:97.0%[S:96.2%,D:0.8%],F:1.8%,M:1.2%,n:5067	96.20%	0.80%
Dioctria_rufipes	C:96.1%[S:95.2%,D:0.8%],F:2.5%,M:1.4%,n:5067	95.20%	0.80%
Dolichopus_virgultorum	C:93.4%[S:92.5%,D:0.8%],F:1.7%,M:4.9%,n:5067	92.50%	0.80%
Drosophila_biarmipes	C:98.5%[S:97.8%,D:0.8%],F:0.8%,M:0.6%,n:5067	97.80%	0.80%
Drosophila_innubila	C:98.4%[S:97.6%,D:0.8%],F:0.8%,M:0.8%,n:5067	97.60%	0.80%
Drosophila_nasuta	C:97.8%[S:96.9%,D:0.8%],F:1.4%,M:0.9%,n:5067	96.90%	0.80%
Drosophila_sechellia	C:98.7%[S:97.8%,D:0.8%],F:0.7%,M:0.7%,n:5067	97.80%	0.80%
Drosophila_suzukii	C:97.8%[S:97.0%,D:0.8%],F:0.7%,M:1.5%,n:5067	97.00%	0.80%
Episyrphus_balteatus	C:98.2%[S:97.4%,D:0.8%],F:0.7%,M:1.0%,n:5067	97.40%	0.80%
Eustalomyia_histrio	C:98.1%[S:97.2%,D:0.8%],F:0.6%,M:1.3%,n:5067	97.20%	0.80%
Hydrotaea_diabolus	C:99.0%[S:98.2%,D:0.8%],F:0.6%,M:0.5%,n:5067	98.20%	0.80%
Merodon_equestris	C:97.1%[S:96.3%,D:0.8%],F:1.4%,M:1.5%,n:5067	96.30%	0.80%
Metopia_argyrocephala	C:95.0%[S:94.2%,D:0.8%],F:0.3%,M:4.7%,n:5067	94.20%	0.80%
Myopa_testacea	C:95.6%[S:94.8%,D:0.8%],F:1.4%,M:3.0%,n:5067	94.80%	0.80%
Nemotelus_pantherinus	C:94.2%[S:93.4%,D:0.8%],F:2.2%,M:3.6%,n:5067	93.40%	0.80%
Philophylla_caesio	C:98.4%[S:97.6%,D:0.8%],F:0.7%,M:0.9%,n:5067	97.60%	0.80%
Poecilobothrus_nobilitatus	C:93.5%[S:92.8%,D:0.8%],F:1.8%,M:4.7%,n:5067	92.80%	0.80%
Scellus_notatus	C:92.6%[S:91.8%,D:0.8%],F:2.0%,M:5.4%,n:5067	91.80%	0.80%
Thecophora_atra	C:96.5%[S:95.8%,D:0.8%],F:1.5%,M:1.9%,n:5067	95.80%	0.80%
Wyeomyia_smithii	C:94.1%[S:93.3%,D:0.8%],F:1.5%,M:4.3%,n:5067	93.30%	0.80%
Anopheles_aquasalis	C:93.2%[S:92.5%,D:0.7%],F:2.0%,M:4.9%,n:5067	92.50%	0.70%
Anopheles_darlingi	C:93.3%[S:92.5%,D:0.7%],F:1.8%,M:5.0%,n:5067	92.50%	0.70%
Anopheles_mascarensis	C:94.9%[S:94.2%,D:0.7%],F:1.4%,M:3.7%,n:5067	94.20%	0.70%
Anopheles_pharoensis	C:94.9%[S:94.2%,D:0.7%],F:1.2%,M:3.8%,n:5067	94.20%	0.70%
Beris_chalybata	C:95.7%[S:95.0%,D:0.7%],F:1.9%,M:2.4%,n:5067	95.00%	0.70%
Brachyopa_scutellaris	C:98.4%[S:97.7%,D:0.7%],F:0.6%,M:1.0%,n:5067	97.70%	0.70%
Cheilosia_urbana	C:98.0%[S:97.3%,D:0.7%],F:0.7%,M:1.3%,n:5067	97.30%	0.70%
Cistogaster_globosa	C:99.0%[S:98.3%,D:0.7%],F:0.4%,M:0.6%,n:5067	98.30%	0.70%
Dioctria_linearis	C:95.8%[S:95.0%,D:0.7%],F:2.5%,M:1.7%,n:5067	95.00%	0.70%
Drosophila_mauritiana	C:98.5%[S:97.8%,D:0.7%],F:0.8%,M:0.7%,n:5067	97.80%	0.70%
Drosophila_melanogaster	C:98.8%[S:98.2%,D:0.7%],F:0.7%,M:0.5%,n:5067	98.20%	0.70%
Drosophila_santomea	C:98.4%[S:97.7%,D:0.7%],F:0.7%,M:0.9%,n:5067	97.70%	0.70%
Drosophila_simulans	C:98.6%[S:97.8%,D:0.7%],F:0.7%,M:0.8%,n:5067	97.80%	0.70%
Drosophila_yakuba	C:98.7%[S:98.0%,D:0.7%],F:0.7%,M:0.6%,n:5067	98.00%	0.70%
Dysmachus_trigonus	C:95.8%[S:95.1%,D:0.7%],F:2.6%,M:1.5%,n:5067	95.10%	0.70%
Empis_livida	C:94.9%[S:94.2%,D:0.7%],F:2.5%,M:2.6%,n:5067	94.20%	0.70%
Epistrophe_grossulariae	C:98.0%[S:97.3%,D:0.7%],F:0.8%,M:1.2%,n:5067	97.30%	0.70%
Epistrophella_euchroma	C:98.2%[S:97.5%,D:0.7%],F:0.6%,M:1.2%,n:5067	97.50%	0.70%
Eudasyphora_cyanicolor	C:99.0%[S:98.3%,D:0.7%],F:0.6%,M:0.4%,n:5067	98.30%	0.70%
Eupeodes_corollae	C:98.0%[S:97.3%,D:0.7%],F:0.7%,M:1.3%,n:5067	97.30%	0.70%
Eupeodes_luniger	C:97.9%[S:97.2%,D:0.7%],F:0.7%,M:1.4%,n:5067	97.20%	0.70%
Eutolmus_rufibarbis	C:96.0%[S:95.3%,D:0.7%],F:2.6%,M:1.4%,n:5067	95.30%	0.70%
Leia_winthemii	C:88.8%[S:88.0%,D:0.7%],F:5.3%,M:6.0%,n:5067	88.00%	0.70%
Merzomyia_westermanni	C:97.2%[S:96.6%,D:0.7%],F:1.3%,M:1.5%,n:5067	96.60%	0.70%
Muscina_levida	C:99.0%[S:98.4%,D:0.7%],F:0.3%,M:0.7%,n:5067	98.40%	0.70%
Nemotelus_nigrinus	C:92.7%[S:91.9%,D:0.7%],F:2.2%,M:5.2%,n:5067	91.90%	0.70%
Neoitamus_cyanurus	C:95.7%[S:95.0%,D:0.7%],F:2.5%,M:1.8%,n:5067	95.00%	0.70%
Nephrotoma_guestfalica	C:92.5%[S:91.8%,D:0.7%],F:4.2%,M:3.3%,n:5067	91.80%	0.70%
Ormia_ochracea	C:97.6%[S:97.0%,D:0.7%],F:0.6%,M:1.8%,n:5067	97.00%	0.70%
Pocota_personata	C:97.8%[S:97.1%,D:0.7%],F:0.9%,M:1.3%,n:5067	97.10%	0.70%
Pollenia_angustigena	C:99.3%[S:98.7%,D:0.7%],F:0.3%,M:0.3%,n:5067	98.70%	0.70%
Sarcophaga_peregrina	C:96.0%[S:95.3%,D:0.7%],F:1.5%,M:2.4%,n:5067	95.30%	0.70%
Sarcophaga_rosellei	C:99.5%[S:98.8%,D:0.7%],F:0.2%,M:0.3%,n:5067	98.80%	0.70%
Sicus_ferrugineus	C:95.4%[S:94.8%,D:0.7%],F:1.9%,M:2.6%,n:5067	94.80%	0.70%
Sphenella_marginata	C:97.4%[S:96.7%,D:0.7%],F:1.0%,M:1.6%,n:5067	96.70%	0.70%
Stomoxys_calcitrans	C:98.3%[S:97.7%,D:0.7%],F:0.8%,M:0.9%,n:5067	97.70%	0.70%
Anopheles_marshallii	C:95.4%[S:94.8%,D:0.6%],F:1.3%,M:3.3%,n:5067	94.80%	0.60%
Anopheles_minimus	C:94.1%[S:93.6%,D:0.6%],F:1.8%,M:4.1%,n:5067	93.60%	0.60%
Anopheles_moucheti	C:94.9%[S:94.2%,D:0.6%],F:1.4%,M:3.8%,n:5067	94.20%	0.60%
Anopheles_oryzalimnetes	C:92.3%[S:91.7%,D:0.6%],F:1.8%,M:5.9%,n:5067	91.70%	0.60%
Anopheles_pauliani	C:93.6%[S:93.0%,D:0.6%],F:1.6%,M:4.8%,n:5067	93.00%	0.60%
Anopheles_pretoriensis	C:95.0%[S:94.4%,D:0.6%],F:1.4%,M:3.5%,n:5067	94.40%	0.60%
Bibio_marci	C:88.9%[S:88.3%,D:0.6%],F:6.1%,M:5.1%,n:5067	88.30%	0.60%
Bombylius_discolor	C:93.8%[S:93.2%,D:0.6%],F:3.4%,M:2.7%,n:5067	93.20%	0.60%
Cheilosia_vernalis	C:98.2%[S:97.6%,D:0.6%],F:1.0%,M:0.8%,n:5067	97.60%	0.60%
Chloromyia_formosa	C:96.3%[S:95.6%,D:0.6%],F:1.9%,M:1.8%,n:5067	95.60%	0.60%
Culex_quinquefasciatus	C:91.5%[S:90.9%,D:0.6%],F:2.0%,M:6.5%,n:5067	90.90%	0.60%
Hermetia_illucens	C:96.5%[S:96.0%,D:0.6%],F:1.7%,M:1.7%,n:5067	96.00%	0.60%
Leucozona_laternaria	C:97.7%[S:97.1%,D:0.6%],F:0.8%,M:1.5%,n:5067	97.10%	0.60%
Melanophora_roralis	C:98.9%[S:98.4%,D:0.6%],F:0.5%,M:0.6%,n:5067	98.40%	0.60%
Microchrysa_polita	C:96.3%[S:95.7%,D:0.6%],F:1.9%,M:1.8%,n:5067	95.70%	0.60%
Minettia_fasciata	C:98.5%[S:97.9%,D:0.6%],F:0.9%,M:0.5%,n:5067	97.90%	0.60%
Myopa_tessellatipennis	C:96.8%[S:96.3%,D:0.6%],F:1.2%,M:2.0%,n:5067	96.30%	0.60%
Neoascia_interrupta	C:98.1%[S:97.4%,D:0.6%],F:0.8%,M:1.1%,n:5067	97.40%	0.60%
Orthonevra_brevicornis	C:97.8%[S:97.2%,D:0.6%],F:1.0%,M:1.2%,n:5067	97.20%	0.60%
Oxycera_nigricornis	C:93.5%[S:93.0%,D:0.6%],F:2.5%,M:3.9%,n:5067	93.00%	0.60%
Palloptera_scutellata	C:98.6%[S:98.0%,D:0.6%],F:0.7%,M:0.7%,n:5067	98.00%	0.60%
Pedicia_rivosa	C:91.1%[S:90.4%,D:0.6%],F:4.4%,M:4.5%,n:5067	90.40%	0.60%
Pollenia_amentaria	C:99.2%[S:98.6%,D:0.6%],F:0.5%,M:0.3%,n:5067	98.60%	0.60%
Rhingia_rostrata	C:98.3%[S:97.7%,D:0.6%],F:0.6%,M:1.1%,n:5067	97.70%	0.60%
Sarcophaga_carnaria	C:98.9%[S:98.3%,D:0.6%],F:0.3%,M:0.8%,n:5067	98.30%	0.60%
Sericomyia_silentis	C:98.2%[S:97.6%,D:0.6%],F:0.8%,M:0.9%,n:5067	97.60%	0.60%
Suillia_variegata	C:98.8%[S:98.2%,D:0.6%],F:0.8%,M:0.4%,n:5067	98.20%	0.60%
Tetanocera_ferruginea	C:97.8%[S:97.2%,D:0.6%],F:1.3%,M:0.9%,n:5067	97.20%	0.60%
Urophora_cardui	C:96.5%[S:95.9%,D:0.6%],F:1.3%,M:2.2%,n:5067	95.90%	0.60%
Anopheles_albimanus	C:92.9%[S:92.4%,D:0.5%],F:2.2%,M:4.9%,n:5067	92.40%	0.50%
Anopheles_arabiensis	C:94.1%[S:93.6%,D:0.5%],F:2.1%,M:3.8%,n:5067	93.60%	0.50%
Anopheles_funestus	C:95.6%[S:95.0%,D:0.5%],F:1.3%,M:3.2%,n:5067	95.00%	0.50%
Anopheles_gambia	C:94.9%[S:94.4%,D:0.5%],F:1.7%,M:3.5%,n:5067	94.40%	0.50%
Anopheles_nili	C:94.2%[S:93.7%,D:0.5%],F:1.8%,M:4.0%,n:5067	93.70%	0.50%
Bactrocera_dorsalis	C:97.8%[S:97.3%,D:0.5%],F:1.3%,M:0.9%,n:5067	97.30%	0.50%
Bactrocera_neohumeralis	C:98.2%[S:97.6%,D:0.5%],F:0.8%,M:1.0%,n:5067	97.60%	0.50%
Beris_morrisii	C:97.2%[S:96.6%,D:0.5%],F:1.7%,M:1.2%,n:5067	96.60%	0.50%
Cheilosia_scutellata	C:98.1%[S:97.6%,D:0.5%],F:0.9%,M:1.0%,n:5067	97.60%	0.50%
Dasysyrphus_albostriatus	C:98.3%[S:97.8%,D:0.5%],F:0.6%,M:1.1%,n:5067	97.80%	0.50%
Dryomyza_anilis	C:98.0%[S:97.6%,D:0.5%],F:1.1%,M:0.9%,n:5067	97.60%	0.50%
Epistrophe_eligans	C:98.5%[S:98.1%,D:0.5%],F:0.5%,M:1.0%,n:5067	98.10%	0.50%
Eristalis_arbustorum	C:97.6%[S:97.1%,D:0.5%],F:1.1%,M:1.3%,n:5067	97.10%	0.50%
Eristalis_pertinax	C:97.5%[S:97.0%,D:0.5%],F:1.3%,M:1.1%,n:5067	97.00%	0.50%
Eristalis_tenax	C:97.6%[S:97.1%,D:0.5%],F:1.2%,M:1.3%,n:5067	97.10%	0.50%
Germaria_angustata	C:98.9%[S:98.3%,D:0.5%],F:0.5%,M:0.7%,n:5067	98.30%	0.50%
Heteromyza_rotundicornis	C:98.3%[S:97.8%,D:0.5%],F:1.0%,M:0.7%,n:5067	97.80%	0.50%
Hydrotaea_cyrtoneurina	C:99.0%[S:98.5%,D:0.5%],F:0.5%,M:0.5%,n:5067	98.50%	0.50%
Lucilia_cuprina	C:95.1%[S:94.7%,D:0.5%],F:2.9%,M:2.0%,n:5067	94.70%	0.50%
Lutzomyia_longipalpis	C:93.8%[S:93.4%,D:0.5%],F:2.2%,M:3.9%,n:5067	93.40%	0.50%
Lypha_dubia	C:98.9%[S:98.3%,D:0.5%],F:0.5%,M:0.7%,n:5067	98.30%	0.50%
Machimus_rusticus	C:95.7%[S:95.2%,D:0.5%],F:3.0%,M:1.3%,n:5067	95.20%	0.50%
Meiosimyza_decipiens	C:98.8%[S:98.3%,D:0.5%],F:0.7%,M:0.4%,n:5067	98.30%	0.50%
Melieria_omissa	C:98.0%[S:97.5%,D:0.5%],F:0.9%,M:1.1%,n:5067	97.50%	0.50%
Meliscaeva_auricollis	C:98.1%[S:97.6%,D:0.5%],F:0.8%,M:1.1%,n:5067	97.60%	0.50%
Nephrocerus_scutellatus	C:96.9%[S:96.4%,D:0.5%],F:1.6%,M:1.5%,n:5067	96.40%	0.50%
Neria_commutata	C:98.3%[S:97.8%,D:0.5%],F:1.0%,M:0.7%,n:5067	97.80%	0.50%
Oxycera_pygmaea	C:94.2%[S:93.7%,D:0.5%],F:2.2%,M:3.6%,n:5067	93.70%	0.50%
Phasia_obesa	C:98.5%[S:98.0%,D:0.5%],F:0.7%,M:0.9%,n:5067	98.00%	0.50%
Pollenia_griseotomentosa	C:99.2%[S:98.7%,D:0.5%],F:0.5%,M:0.3%,n:5067	98.70%	0.50%
Ptychoptera_albimana	C:90.2%[S:89.7%,D:0.5%],F:4.8%,M:5.0%,n:5067	89.70%	0.50%
Sarcophaga_subvicina	C:99.4%[S:99.0%,D:0.5%],F:0.2%,M:0.4%,n:5067	99.00%	0.50%
Sarcophaga_variegata	C:99.1%[S:98.7%,D:0.5%],F:0.4%,M:0.5%,n:5067	98.70%	0.50%
Syrphus_vitripennis	C:98.0%[S:97.5%,D:0.5%],F:0.8%,M:1.2%,n:5067	97.50%	0.50%
Thereva_nobilitata	C:95.4%[S:94.9%,D:0.5%],F:2.4%,M:2.1%,n:5067	94.90%	0.50%
Xylota_segnis	C:98.4%[S:97.9%,D:0.5%],F:0.8%,M:0.8%,n:5067	97.90%	0.50%
Zeugodacus_cucurbitae	C:98.6%[S:98.2%,D:0.5%],F:0.6%,M:0.7%,n:5067	98.20%	0.50%
Anopheles_coluzzii	C:94.3%[S:93.9%,D:0.4%],F:1.6%,M:4.0%,n:5067	93.90%	0.40%
Atherix_ibis	C:92.0%[S:91.6%,D:0.4%],F:3.3%,M:4.7%,n:5067	91.60%	0.40%
Blera_fallax	C:98.3%[S:97.9%,D:0.4%],F:0.7%,M:1.0%,n:5067	97.90%	0.40%
Chalcosyrphus_nemorum	C:98.3%[S:98.0%,D:0.4%],F:0.7%,M:0.9%,n:5067	98.00%	0.40%
Cheilosia_pagana	C:98.1%[S:97.7%,D:0.4%],F:0.9%,M:1.0%,n:5067	97.70%	0.40%
Cheilosia_soror	C:97.4%[S:97.0%,D:0.4%],F:1.0%,M:1.6%,n:5067	97.00%	0.40%
Cheilosia_variabilis	C:97.0%[S:96.6%,D:0.4%],F:1.0%,M:2.0%,n:5067	96.60%	0.40%
Cheilosia_vulpina	C:98.3%[S:97.8%,D:0.4%],F:0.8%,M:0.9%,n:5067	97.80%	0.40%
Chrysops_caecutiens	C:90.6%[S:90.3%,D:0.4%],F:3.7%,M:5.7%,n:5067	90.30%	0.40%
Chrysops_viduatus	C:91.2%[S:90.8%,D:0.4%],F:3.4%,M:5.3%,n:5067	90.80%	0.40%
Crataerina_pallida	C:96.7%[S:96.3%,D:0.4%],F:1.4%,M:2.0%,n:5067	96.30%	0.40%
Criorhina_berberina	C:98.4%[S:98.1%,D:0.4%],F:0.7%,M:0.8%,n:5067	98.10%	0.40%
Criorhina_ranunculi	C:97.9%[S:97.6%,D:0.4%],F:0.9%,M:1.1%,n:5067	97.60%	0.40%
Dilophus_febrilis	C:83.1%[S:82.7%,D:0.4%],F:7.1%,M:9.9%,n:5067	82.70%	0.40%
Eristalinus_aeneus	C:97.8%[S:97.4%,D:0.4%],F:1.0%,M:1.3%,n:5067	97.40%	0.40%
Eristalis_intricaria	C:97.7%[S:97.3%,D:0.4%],F:1.1%,M:1.2%,n:5067	97.30%	0.40%
Ferdinandea_cuprea	C:98.3%[S:97.9%,D:0.4%],F:0.6%,M:1.1%,n:5067	97.90%	0.40%
Gymnocheta_viridis	C:99.2%[S:98.9%,D:0.4%],F:0.3%,M:0.5%,n:5067	98.90%	0.40%
Linnaemya_tessellans	C:98.8%[S:98.3%,D:0.4%],F:0.6%,M:0.6%,n:5067	98.30%	0.40%
Melieria_picta	C:98.1%[S:97.6%,D:0.4%],F:0.8%,M:1.1%,n:5067	97.60%	0.40%
Myathropa_florea	C:97.8%[S:97.4%,D:0.4%],F:1.1%,M:1.1%,n:5067	97.40%	0.40%
Nemopoda_nitidula	C:96.8%[S:96.3%,D:0.4%],F:1.6%,M:1.6%,n:5067	96.30%	0.40%
Neoceratitis_asiatica	C:99.0%[S:98.7%,D:0.4%],F:0.3%,M:0.7%,n:5067	98.70%	0.40%
Nowickia_ferox	C:99.0%[S:98.6%,D:0.4%],F:0.6%,M:0.5%,n:5067	98.60%	0.40%
Orthonevra_nobilis	C:98.1%[S:97.8%,D:0.4%],F:0.8%,M:1.0%,n:5067	97.80%	0.40%
Panzeria_rudis	C:98.5%[S:98.1%,D:0.4%],F:0.6%,M:0.8%,n:5067	98.10%	0.40%
Philonicus_albiceps	C:95.7%[S:95.3%,D:0.4%],F:2.6%,M:1.6%,n:5067	95.30%	0.40%
Physocephala_rufipes	C:91.6%[S:91.2%,D:0.4%],F:2.2%,M:6.3%,n:5067	91.20%	0.40%
Phyto_melanocephala	C:99.2%[S:98.8%,D:0.4%],F:0.4%,M:0.4%,n:5067	98.80%	0.40%
Pollenia_labialis	C:99.2%[S:98.8%,D:0.4%],F:0.4%,M:0.4%,n:5067	98.80%	0.40%
Pollenia_pediculata	C:99.4%[S:99.1%,D:0.4%],F:0.3%,M:0.3%,n:5067	99.10%	0.40%
Ptychoptera_contaminata	C:89.9%[S:89.5%,D:0.4%],F:4.4%,M:5.7%,n:5067	89.50%	0.40%
Scathophaga_stercoraria	C:98.5%[S:98.1%,D:0.4%],F:0.5%,M:1.0%,n:5067	98.10%	0.40%
Sturmia_bella	C:99.1%[S:98.7%,D:0.4%],F:0.5%,M:0.5%,n:5067	98.70%	0.40%
Suillia_affinis	C:98.6%[S:98.3%,D:0.4%],F:0.8%,M:0.5%,n:5067	98.30%	0.40%
Syritta_pipiens	C:98.1%[S:97.7%,D:0.4%],F:1.1%,M:0.9%,n:5067	97.70%	0.40%
Tachina_grossa	C:98.5%[S:98.1%,D:0.4%],F:0.8%,M:0.7%,n:5067	98.10%	0.40%
Tachina_lurida	C:98.5%[S:98.1%,D:0.4%],F:0.7%,M:0.8%,n:5067	98.10%	0.40%
Thecocarcelia_acutangulata	C:98.2%[S:97.7%,D:0.4%],F:0.3%,M:1.5%,n:5067	97.70%	0.40%
Tolmerus_cingulatus	C:95.9%[S:95.5%,D:0.4%],F:2.6%,M:1.5%,n:5067	95.50%	0.40%
Volucella_inflata	C:98.0%[S:97.6%,D:0.4%],F:0.8%,M:1.2%,n:5067	97.60%	0.40%
Xylota_sylvarum	C:98.5%[S:98.1%,D:0.4%],F:0.7%,M:0.8%,n:5067	98.10%	0.40%
Anastrepha_ludens	C:98.6%[S:98.3%,D:0.3%],F:0.7%,M:0.7%,n:5067	98.30%	0.30%
Anomoia_purmunda	C:98.7%[S:98.4%,D:0.3%],F:0.5%,M:0.8%,n:5067	98.40%	0.30%
Bellardia_bayeri	C:99.4%[S:99.1%,D:0.3%],F:0.3%,M:0.3%,n:5067	99.10%	0.30%
Calliphora_vicina	C:99.4%[S:99.2%,D:0.3%],F:0.3%,M:0.3%,n:5067	99.20%	0.30%
Cheilosia_grossa	C:98.1%[S:97.8%,D:0.3%],F:0.9%,M:1.0%,n:5067	97.80%	0.30%
Cheilosia_impressa	C:97.8%[S:97.5%,D:0.3%],F:1.0%,M:1.2%,n:5067	97.50%	0.30%
Chrysopilus_asiliformis	C:94.0%[S:93.7%,D:0.3%],F:3.4%,M:2.6%,n:5067	93.70%	0.30%
Conops_quadrifasciatus	C:96.7%[S:96.4%,D:0.3%],F:1.6%,M:1.8%,n:5067	96.40%	0.30%
Eristalinus_sepulchralis	C:97.6%[S:97.3%,D:0.3%],F:1.2%,M:1.2%,n:5067	97.30%	0.30%
Gymnosoma_rotundatum	C:99.0%[S:98.7%,D:0.3%],F:0.5%,M:0.5%,n:5067	98.70%	0.30%
Linnaemya_vulpina	C:98.3%[S:98.1%,D:0.3%],F:0.7%,M:1.0%,n:5067	98.10%	0.30%
Megamerina_dolium	C:98.1%[S:97.8%,D:0.3%],F:1.0%,M:0.9%,n:5067	97.80%	0.30%
Melieria_crassipennis	C:97.2%[S:96.9%,D:0.3%],F:0.9%,M:1.9%,n:5067	96.90%	0.30%
Protocalliphora_azurea	C:99.1%[S:98.8%,D:0.3%],F:0.5%,M:0.5%,n:5067	98.80%	0.30%
Scaeva_pyrastri	C:98.0%[S:97.6%,D:0.3%],F:0.7%,M:1.3%,n:5067	97.60%	0.30%
Stomorhina_lunata	C:99.2%[S:98.9%,D:0.3%],F:0.3%,M:0.5%,n:5067	98.90%	0.30%
Stratiomys_singularior	C:95.1%[S:94.8%,D:0.3%],F:1.8%,M:3.1%,n:5067	94.80%	0.30%
Tetanops_myopaeformis	C:97.8%[S:97.5%,D:0.3%],F:1.1%,M:1.1%,n:5067	97.50%	0.30%
Thelaira_solivaga	C:99.1%[S:98.7%,D:0.3%],F:0.4%,M:0.6%,n:5067	98.70%	0.30%
Volucella_inanis	C:97.8%[S:97.5%,D:0.3%],F:0.9%,M:1.2%,n:5067	97.50%	0.30%
Xyphosia_miliaria	C:98.2%[S:97.9%,D:0.3%],F:0.9%,M:0.9%,n:5067	97.90%	0.30%
Calliphora_vomitoria	C:99.2%[S:99.0%,D:0.2%],F:0.4%,M:0.4%,n:5067	99.00%	0.20%
Coelopa_pilipes	C:97.8%[S:97.6%,D:0.2%],F:1.2%,M:1.0%,n:5067	97.60%	0.20%
Epicampocera_succincta	C:99.3%[S:99.1%,D:0.2%],F:0.4%,M:0.3%,n:5067	99.10%	0.20%
Orygma_luctuosum	C:97.5%[S:97.3%,D:0.2%],F:1.4%,M:1.0%,n:5067	97.30%	0.20%
Phania_funesta	C:99.2%[S:99.1%,D:0.2%],F:0.4%,M:0.4%,n:5067	99.10%	0.20%
Protophormia_terraenovae	C:99.1%[S:98.9%,D:0.2%],F:0.4%,M:0.5%,n:5067	98.90%	0.20%
Tachina_fera	C:98.6%[S:98.4%,D:0.2%],F:0.8%,M:0.6%,n:5067	98.40%	0.20%
