## Supplementary table S4 for "340 dipteran genomes reveal the origin of Muller elements and sex chromosomes in Diptera"

sex chromosome change	How do we know	infraorder/section	family	exemplified species	standalone ALG 6*	transition with ALG 6 loss	sex chromosome change	ALG formula of the sex chromosome	references
1	LITERATURE	Culicomorpha	Culicidae	Culex_pipiens	no	yes	Homomorphic sex chromosome pair reassembling ancestral linkage group d3; This sex chromosome change seems to be shared by all Culicidae except Anopheles where a subsequent rearrangement happened (see line below)		https://onlinelibrary.wiley.com/doi/10.1111/1755-0998.13712
2	GENOMES	Culicomorpha	Culicidae	Anopheles_gambiae	no	already abs	A large part of d3 translocated from the X chromosome to an autosome; Heteromorphic sex chromosome pair, Y degenerated
3	GENOMES	Culicomorpha	Dixidae	Dixa_nubilipennis	no	already abs	d6 fused to a large part of d2; Y heteromorphic, degenerated and not assembled; Notably, a species where d6 genes are largely on a single chromosome which is the X chromosome, further supporting the role of ALG 6 (d6) as the ancestral sex chromosome;
4	LITERATURE	Culicomorpha	Chironomidae	Chironomus_sp	no	already abs	All chironomid species in the dataset feature heavily rearranged chromosomes that their ancestral identies; homomorphic male dominant sex chromosome species, all Chironomus chromosomes previously found to be sex linked in various closely related species		https://www.nature.com/articles/hdy198034
5	LITERATURE	Culicomorpha	Chironomidae	Clunio_marinus	no	already abs	female heterogametic sex chromosome, unknown chromosomal identity		https://journals.plos.org/plosone/article?id=10.1371/journal.pone.0032092
6	LITERATURE	Culicomorpha	Simuliidae	Simulium_erythrocephalum	no	already abs	Frequent turnovers and homomorphic sex chromosomes. unknown chromosomal identity		https://www.nature.com/articles/hdy19829; https://www.nature.com/articles/hdy198520
7	IMPLIED, LITERATURE	Culicomorpha	Ceratopogonidae	Culicoides_sonorensis	no	implied	d6 fused to d3, sex chromosome unknown but this change could not be the same seen in Culicidae due to tree topology of Culicomorpha (see the corresponding Supplementary figure); Homomorphic		https://doi.org/10.1093/jmedent/33.5.871
8	IMPLIED	Psychomorpha	Psychodidae	Lutzomyia_longipalpis	no	implied	d6 fused with d1, while a different member of the same family (Phlebotomus_papatasi) shows a stanalone d6 as the X chromosome.
9	LITERATURE	Bibionomorpha	Cecidomyiidae	Mayetiola_destructor	no	yes	Sex determination in the family is via monogyny (maternally determined sex), therefore "sex chromosomes" are not really sex determining chromosomes, rather downstream phenotypic effectors; Furthermore there are typically two sex chromosomes in this family; These two X chroosome have jointly identity of ALGs 1, 2, 6 and part of 3 using previoulsly identified sex-linked contigs in https://doi.org/1…		https://doi.org/10.1371%2Fjournal.pbio.1002078
10	GENOMES	Bibionomorpha	Sciaridae	Bradysia_coprophila	no	yes	Sex determination in the family is via monogyny (maternally determined sex), therefore "sex chromosomes" are not really sex determining chromosomes, rather downstream phenotypic effectors. In Bradysia, d6 genes are dispersed and does not seem to be fused to the eliminated "sex chromsome"; the "sex chromosome" reassembles d3.		10.1186/s12864-021-07926-2
11	IMPLIED	Bibionomorpha	Anisopodidae	Sylvicola_cinctus	no	implied	d6 fused with d1 and d3
12	GENOMES	Tabanomorpha	Tabanidae	Atylotus_latistriatus	no	yes	db4b + db6
13	IMPLIED	Tabanomorpha	Tabanidae	Chrysops_caecutiens	no	implied	db4b + db6 fused to db2a + db2b
14	IMPLIED	Tabanomorpha	Athericidae	Atherix_ibis	no	implied	d6 fused to db4b
15	IMPLIED	Tabanomorpha	Acroceridae	Acrocera_orbiculus	no	implied	db6 + db4b + db2a
16	IMPLIED	Tabanomorpha	Xylophagidae	Xylophagus_ater	no	implied	db6 fused to small pieces of db2b and db3b
17	GENOMES	Vermileonomorpha	Bombyliidae	Bombylius_discolor	no	yes	X is the fusion of db1a + db6; this fusion is shared by all members of the family
18	GENOMES	Vermileonomorpha	Asilidae	Machimus_atricapillus	no	yes	Most members of Asilidae have ALG 6 intact; The X chromosome of Machimus_atricapillus is result of a fusion of db6 + bd4a
19	LITERATURE	Vermileonomorpha	Asilidae	Holcocephala_fusca	no	already abs	db6 + part of db5 (sex linked contigs from https://doi.org/10.1371%2Fjournal.pbio.1002078 painted by our brachyceran ALGs
20	IMPLIED	Vermileonomorpha	Asilidae	Dioctria_linearis	no	implied	db6 + bd4a + db3a; possibly additional fusion of db3a to the ancestral db6 + bd4a sex chromosome
21	IMPLIED	Vermileonomorpha	Asilidae	Leptogaster_cylindrica	no	implied	db6 + db3b
22	GENOMES	Empidoidea	Dolichopodidae	Dolichopus_virgultorum	YES*	-	Two chromosomes are identified as the X, both with db6 & db6 identity, suggesting a fission of the sex chromosome while retaining sex chromosome fusion of both fragments; This might be an assembly artifact given it is not found in other species and assemblies of small repetitive chromosomes are challenging;
23	GENOMES	Aschiza*	Syrphidae	Microdon_myrmicae	no	yes	Syrphidae are the family with greatest representation in our dataset with 67 genomes used in the analsysis. Among those, only one displays a clear sex chromosome change. The X chromosome of Microdon myrmicae is a fusion of db6 and bd4a.
24	GENOMES	Aschiza*	Lonchopteridae	Lonchoptera_lutea	no	yes	D
25	IMPLIED	Aschiza*	Phoridae	Megaselia_abdita	no	implied	Very rearranged genome, Chromosome 1 contains majority of ALG 6 genes located in the center of the chromosome, heterogametic sex chromosomes. Notably, other members in the genus showed homomorphic sex chromosome (see Megaselia scalaris).
26	LITERATURE	Aschiza*	Phoridae	Megaselia_scalaris	no	-	Homomorphic male karyotype, polymorphic sex chromosomes within the species. More sampling of the Phoridae family is needed to understand evolutionary dymic of the sex chromosomes in this family;		https://doi.org/10.1093/genetics/136.3.1097
27	GENOMES	Conopoidea	Conopidae	Thecophora_atra	YES	-	Notably, at least one member of Conopidae (Conops_quadrifasciatus) features distinct ALG 6 chromosome that is the sole sex chromosome of the genome, indicating that all sex chromosome changes in this family are more recent; In T. atra, the X chromosome is Muller element B, despite the ALG 6 is fused to different chromosome, indicating a true sex chromosome turnover.
28	GENOMES	Conopoidea	Conopidae	Myopa_testacea	no	yes	Shared by both representatives of the genus in our dataset, X chromosome is a fusion of ALG 6 and Muller element D
29	GENOMES	Conopoidea	Conopidae	Sicus_ferrugineus	YES*	no	Possibly a Y fusion as the species shows two X chromosomes, one with ALG 6 identity and the other homologous to Muller element A		Tom Mathers
30	GENOMES	Diopsoidea	Diopsidae	Teleopsis_dalmanni	no	yes	db5 corresponding to Muller Element B.
31	IMPLIED	Opomyzoidea	Opomyzidae	Opomyza_florum	no	implied	The ancestral X chromosome (db6) is fused with db1a + db2a + db3b + db4b
32	IMPLIED	Opomyzoidea	Agromyzidae	Liriomyza_trifolii	no	implied	The ancestral X chromosome (db6) is fused with db1a + db2a
33	GENOMES	Opomyzoidea	Clusiidae	Clusia_tigrina	NO*	no	The X chromosome corresponds to Muller element D. While ALG 6 was not assembled, it likely represents a standalone chromosome as all ALG 6 genes are in the shrapnel, indicating a sex chromosome turnover without fusion of the ALG 6
34	IMPLIED	Carnoidea	Chloropidae	NA	no	implied	d6 + d1 + d2
35	GENOMES	Ephydroidea	Drosophilidae	Drosophila_melanogaster	YES	yes	Muller Element A. Shared by all species of Drosophila genus and potentially by the whole family;
36	GENOMES	Ephydroidea	Drosophilidae	Drosophila_lowei	YES	already abs	Additional fusion of Muller Element D (db1a + db2a + d3b + d4b)	db1a + db2a + d3b + d4b
37	GENOMES	Calyptratae	Muscidae	Polietes_domitor	no	no	A very small sex chromosome without any clear chromosomal identity (featureing only single BUSCO gene)
38	LITERATURE	Calyptratae	Muscidae	Musca_domestica	no	yes	The sex chromosomes in A + F		https://genome.cshlp.org/content/27/8/1417, see also https://doi.org/10.1017/S0016672300019157 for polymorphism
39	LITERATURE	Calyptratae	Muscidae	Stomoxys_calcitrans	no	yes	D + F		https://academic.oup.com/g3journal/article/10/4/1341/6026224
40	GENOMES	Calyptratae	Hippoboscidae	Ornithomya_fringillina	YES	yes	ALG 6 is present, but lost the function of the sex chromosome; Instead the chrosmoeom reassembling db5 (Muller element B) is the X chromosome;
41	GENOMES	Calyptratae	Hippoboscidae	Ornithomya_chloropus	YES	already abs	Fused B and D Muller elements are the X chromosome, possibly subsequent fusion on top of the sex chromosome turnover as seen in Ornithomya_fringillina. This fusion is exclusive to this species.	db5 + db1b + db2b
42	GENOMES	Calyptratae	Glossinidae	Glossina_fuscipes_fuscipes	no	yes	db3b + db4b (Muller element A)
43	LITERATURE	Ephydroidea	Ephydridae	Ephydra_hians	NA	yes	D		https://doi.org/10.1371%2Fjournal.pbio.1002078
44	LITERATURE	Sciomyzoidea	Sepsidae	Themira_minor	NA	yes	D		https://doi.org/10.1371%2Fjournal.pbio.1002078
45	LITERATURE	Tephritoidea	Tephritidae	Tephritis_californica	YES*	-	female heterogamety; Reported to be homologous F		Biología evolutiva de dipteros otitidae y tephritidae (diptera acalyptratae) (https://bibliotecadigital.uchile.cl/discovery/fulldisplay?vid=56UDC_INST:56UDC_INST&docid=alma991003962019703936); https://doi.org/10.1371%2Fjournal.pbio.1002078
NA						17
NA						3
NA
NA
NA
NA
NA
NA
NA
NA
NA
NA
NA
NA
NA
NA
NA
NA
NA
NA
NA
NA
NA
NA
NA
NA
NA
NA
NA
NA
NA
NA
NA
NA
NA
NA
NA
NA
NA
NA
NA
NA
NA
NA
NA
NA				\
