## Supplementary table S5 for "340 dipteran genomes reveal the origin of Muller elements and sex chromosomes in Diptera"

Taxon_id	Suborder	Superfamily	Family	Subfamily	Species_name	Accession	Assemly	Source	Xchrom	Ychrom	Chrs_num	indent_sex	reads_1	sex	sex_chrom_sys	ENA	reads_2
186751	Nematocera	Culicoidea	Culicidae	Anophelinae	Anopheles_moucheti	GCF_943734755.1	idAnoMoucSN_F20_07	WSI	NC_069142.1		3	Chromosome-scale scaffolds confirmed by the Hi-C data have been named, ordered and oriented based on published data.		male	X	PacBio	ftp://ftp.sra.ebi.ac.uk/vol1/fastq/ERR943/007/ERR9439507/ERR9439507.fastq.gz
185578	Nematocera	Culicoidea	Culicidae	Anophelinae	Anopheles_nili	GCF_943737925.1	idAnoNiliSN_F5_01	WSI	NC_071293.1		3	Chromosome-scale scaffolds confirmed by the Hi-C data have been named, ordered and oriented based on published data.		male	X	PacBio	ftp://ftp.sra.ebi.ac.uk/vol1/fastq/ERR943/008/ERR9439508/ERR9439508.fastq.gz
2881606	Brachycera	Oestroidea	Calliphoridae	Calliphorinae	Bellardia_bayeri	GCA_950370525.1	idBelBaye1.1	WSI	OX493269.1	OX493270.1	7	Sex chromosomes were identified by read coverage, X chromosome was confirmed by synteny with Bellardia pandia (GCA_916048285.2).	/lustre/scratch124/tol/projects/darwin/data/insects/Bellardia_bayeri/genomic_data/idBelBaye1/pacbio/m64089e_221025_074821.ccs.bc1010_BAK8A_OA--bc1010_BAK8A_OA.bam	male	XY
2719050	Brachycera	scientific_name	Stratiomyidae	Beridinae	Beris_chalybata	GCA_949128065.1	idBerChal2.1	WSI	OX421898.1	OX421899.1	6	The region of Chromosome X from 1.5-5 Mbp is of uncertain order and orientation	/lustre/scratch124/tol/projects/darwin/data/insects/Beris_chalybata/genomic_data/idBerChal2/pacbio/m64174e_221214_153027.ccs.bc1016_BAK8B_OA--bc1016_BAK8B_OA.bam	male	XY
189979	Nematocera	Bibionoidea	Bibionidae	Bibioninae	Bibio_marci	GCA_910594885.2	idBibMarc1.1	WSI	OU343119.1		6	Unknown sex chromosome system, no Y found. X assembly has good contiguity and good HiC linking across scaffold gaps.	/lustre/scratch124/tol/projects/darwin/data/insects/Bibio_marci/genomic_data/idBibMarc1/pacbio/m64094_200731_180040.ccs.bc1011_BAK8A_OA--bc1011_BAK8A_OA.bam	male	X
1824995	Brachycera	Lauxanioidea	Lauxaniidae	scientific_name	Calliopum_simillimum	GCA_951812925.1	idCalSimi1.1	WSI	OX638373.1		6	Chromosome X was assigned by read coverage statistics. The species appears to be XO as no Y could be identified.		male	X	PacBio	ftp://ftp.sra.ebi.ac.uk/vol1/fastq/ERR112/010/ERR11242110/ERR11242110.fastq.gz
27454	Brachycera	Oestroidea	Calliphoridae	Calliphorinae	Calliphora_vomitoria	GCA_942486065.2	idCalVomi1.2	WSI	OW818034.2		6	/	/lustre/scratch124/tol/projects/darwin/data/insects/Calliphora_vomitoria/genomic_data/idCalVomi1/pacbio/m64228e_220117_055308.ccs.rmdup.bam	male	X
368781	Brachycera	Syrphoidea	Syrphidae	Eristalinae	Cheilosia_soror	GCA_949372485.1	idCheSoro4.1	WSI	OX443565.1	OX443566.1	6	/	/lustre/scratch124/tol/projects/darwin/data/insects/Cheilosia_soror/genomic_data/idCheSoro4/pacbio/m64097e_220905_010739.ccs.bc1011_BAK8A_OA--bc1011_BAK8A_OA.bam	male	XY
273447	Brachycera	Syrphoidea	Syrphidae	Eristalinae	Cheilosia_variabilis	GCA_951230905.1	idCheVari2.1	WSI	OX579681.1	OX579682.1	7	XY chromosomes were identified by read coverage.	/lustre/scratch124/tol/projects/darwin/data/insects/Cheilosia_variabilis/genomic_data/idCheVari2/pacbio/m64221e_230126_161812.ccs.bc1020_BAK8B_OA--bc1020_BAK8B_OA.bam	male	XY
423616	Brachycera	Syrphoidea	Syrphidae	Eristalinae	Cheilosia_vernalis	GCA_949126925.1	idCheVern2.1	WSI	OX421363.1		6	Y chromosome expected to be present in assembly but can't be identified.	/lustre/scratch124/tol/projects/darwin/data/insects/Cheilosia_vernalis/genomic_data/idCheVern2/pacbio/m64230e_230118_141300.ccs.bc1021_BAK8B_OA--bc1021_BAK8B_OA.bam	male	X
343672	Brachycera	scientific_name	Stratiomyidae	Sarginae	Chloromyia_formosa	GCA_964017055.1	idChlForm1.1	WSI	OZ024819.1		7	X chromosome identified based on PacBio read coverage. Y chromosome may be present in shrapnel contigs but cannot be confidently identified.		male	X	PacBio	ftp://ftp.sra.ebi.ac.uk/vol1/fastq/ERR123/073/ERR12373373/ERR12373373.fastq.gz
1692350	Brachycera	Ephydroidea	Drosophilidae	Drosophilinae	Chymomyza_fuscimana	GCA_949987675.1	idChyFusc2.1	WSI	OX465090.1	OX465091.1	5	The X and Y chromosome was identified by half read coverage.	/lustre/scratch124/tol/projects/darwin/data/insects/Chymomyza_fuscimana/genomic_data/idChyFusc2/pacbio/m64016e_221002_232646.ccs.bc1003_BAK8A_OA--bc1003_BAK8A_OA.rmdup.bam	male	XY
1918221	Brachycera	Oestroidea	Tachinidae	Phasiinae	Cistogaster_globosa	GCA_937654795.1	idCisGlob1.1	WSI	OW569408.1	OW569409.1	7	/	/lustre/scratch124/tol/projects/darwin/data/insects/Cistogaster_globosa/genomic_data/idCisGlob1/pacbio/m64094e_220318_145339.ccs.rmdup.bam	male	XY
576317	Brachycera	Opomyzoidea	Clusiidae	scientific_name	Clusia_tigrina	GCA_920105625.2	idCluTigr1.2	WSI	OV050032.1	OV050034.1	5	Chromosome X contains a large region of low confidence from approximately 58.61M-118.49Mb. This block consists of numerous scaffolds with relatively high repeat content where the HiC signal is ambigous in terms of being able to provide a clear order and orientation for the affected scaffolds.	/lustre/scratch124/tol/projects/darwin/data/insects/Clusia_tigrina/genomic_data/idCluTigr1/pacbio/m64222e_210611_153549.ccs.bc1017_BAK8B_OA--bc1017_BAK8B_OA.bam	male	XY
169500	Brachycera	Sciomyzoidea	Coelopidae	Coelopinae	Coelopa_pilipes	GCA_947389925.1	idCoePili4.1	WSI	OX376701.1	OX376702.1	7	/		male	XY	PacBio	ftp://ftp.sra.ebi.ac.uk/vol1/fastq/ERR103/084/ERR10368984/ERR10368984.fastq.gz
1637456	Brachycera	Syrphoidea	Syrphidae	Eristalinae	Criorhina_ranunculi	GCA_951813785.1	idCriRanu1.1	WSI	OX638386.1		6	Chromosome X was assigned based on read coverage statistics. The species is suspected to be XO as no Y chromosome could be identified.	/lustre/scratch124/tol/projects/darwin/data/insects/Criorhina_ranunculi/genomic_data/idCriRanu1/pacbio/m64230e_230411_141943.ccs.bc1008_BAK8A_OA--bc1008_BAK8A_OA.rmdup.bam	male	X
42028	Brachycera	Ephydroidea	Drosophilidae	Drosophilinae	Drosophila_limbata	GCA_963924055.1	idDroLimb2.1	WSI	OZ001351.1		6	X chromosome identified based on pacbio read coverage. Y chromosome expected but could not be identified and is likely in the unplaced contigs		male	X	PacBio	ftp://ftp.sra.ebi.ac.uk/vol1/fastq/ERR122/081/ERR12205281/ERR12205281.fastq.gz
7283	Brachycera	Ephydroidea	Drosophilidae	Drosophilinae	Drosophila_phalerata	GCA_951394115.2	idDroPhal2.2	WSI	OX596006.1	OX596007.1	7	Chromosome X was assigned by half coverage and synteny to Drosophila innubila (GCA_004354385.2). Chromosome Y was identified by half-coverage, but couldn't be scaffolded, so associated contigs were left as Y unloc.		male	XY	PacBio	ftp://ftp.sra.ebi.ac.uk/vol1/fastq/ERR104/072/ERR10462072/ERR10462072.fastq.gz
414814	Brachycera	Syrphoidea	Syrphidae	Syrphinae	Epistrophella_euchroma	GCA_947049315.1	idEpiEuco1.1	WSI	OX346249.1	OX346250.1	6	/	/lustre/scratch124/tol/projects/darwin/data/insects/Epistrophella_euchroma/genomic_data/idEpiEuco1/pacbio/m64222e_220630_095852.ccs.bc1020_BAK8B_OA--bc1020_BAK8B_OA.bam	male	XY
1859540	Brachycera	Syrphoidea	Syrphidae	Eristalinae	Eristalis_intricaria	GCA_964034865.1	idEriIntr1.1	WSI	OZ035878.1		6	Chromosome X was assigned by aligning short read data from a confirmed male individual.		male	X	PacBio	ftp://ftp.sra.ebi.ac.uk/vol1/fastq/ERR112/013/ERR11242113/ERR11242113.fastq.gz
1572519	Brachycera	Syrphoidea	Syrphidae	Eristalinae	Eristalis_pertinax	GCA_907269125.1	idEriPert2.1	WSI	OU026150.1	OU026151.1	7	Y chromosome identified by absence of read mapping from female sample idEriPert1	/lustre/scratch124/tol/projects/darwin/data/insects/Eristalis_pertinax/genomic_data/idEriPert2/pacbio/m64094_200117_114528.ccs.bc1003_BAK8A_OA--bc1003_BAK8A_OA.bam	male	XY
2867252	Brachycera	Sphaeroceroidea	Heleomyzidae	Heteromyzinae	Heteromyza_rotundicornis	GCA_951394025.1	idHetRotu1.1	WSI	OX596014.1	OX596015.1	6	/		male	XY	PacBio	ftp://ftp.sra.ebi.ac.uk/vol1/fastq/ERR112/082/ERR11279082/ERR11279082.fastq.gz
653684	Brachycera	Syrphoidea	Syrphidae	Syrphinae	Melanostoma_mellinum	GCA_914767635.1	idMelMell2.1	WSI	OU612061.1	OU612062.1	5	/	/lustre/scratch124/tol/projects/darwin/data/insects/Melanostoma_mellinum/genomic_data/idMelMell2/pacbio/m64089_200215_175654.ccs.bc1010_BAK8A_OA--bc1010_BAK8A_OA.bam	male	XY
92598	Brachycera	Syrphoidea	Syrphidae	Syrphinae	Melanostoma_scalare	GCA_949752695.1	idMelScal2.1	WSI	OX456987.1	OX456988.1	5	Sex chromosomes identified using coverage information. Chromosome Y scaffolds determined by mapping HiC data from a female sample to the male assembly.	/lustre/scratch124/tol/projects/darwin/data/insects/Melanostoma_scalare/genomic_data/idMelScal2/pacbio/m64089_200214_173008.ccs.bc1009_BAK8A_OA--bc1009_BAK8A_OA.bam	male	XY
2867102	Brachycera	Conopoidea	Conopidae	Myopinae	Myopa_testacea	GCA_949629155.1	idMyoTest1.1	WSI	OX451348.1	OX451349.1	5	sex chromosomes identified by read depth		male	XY	PacBio	ftp://ftp.sra.ebi.ac.uk/vol1/fastq/ERR106/032/ERR10662032/ERR10662032.fastq.gz
2741127	Nematocera	Tipuloidea	Tipulidae	Tipulinae	Nephrotoma_appendiculata	GCA_947310385.1	idNepAppe1.1	WSI	OX371226.1		4	/	/lustre/scratch124/tol/projects/darwin/data/insects/Nephrotoma_appendiculata/genomic_data/idNepAppe1/pacbio/m64174e_220720_225148.ccs.bc1003_BAK8A_OA--bc1003_BAK8A_OA.bam	male	X
2719080	Nematocera	Tipuloidea	Tipulidae	Tipulinae	Nephrotoma_flavescens	GCA_932526605.1	idNepFlae1.1	WSI	OW052223.1		4	Designated partial X chromosome. It is likely that Y exists and that X and Y are highly repetitive, fragmented and for the most part indistinguishable.	/lustre/scratch124/tol/projects/darwin/data/insects/Nephrotoma_flavescens/genomic_data/idNepFlae1/pacbio/m64089_200814_153019.ccs.bc1002_BAK8A_OA--bc1002_BAK8A_OA.bam	male	X
352855	Brachycera	Hippoboscoidea	Hippoboscidae	Ornithomyinae	Ornithomya_fringillina	GCA_963978525.1	idOrnFrin1.1	WSI	OZ021690.1		6	the X chromosome was identified by read coverage, no Y could be confidently identified.		male	X	PacBio	ftp://ftp.sra.ebi.ac.uk/vol1/fastq/ERR122/094/ERR12257394/ERR12257394.fastq.gz
1096077	Brachycera	Sciomyzoidea	Sciomyzidae	scientific_name	Pherbina_coryleti	GCA_943735915.1	idPheCory1.1	WSI	OX030953.1		6	Scaffolds 72, 42, 127, 59, 153, 102, 159, 29 are unlocalised, shrapnel scaffolds. One or more of these could be the Y chromosome, or could belong to the X chromosome.	/lustre/scratch124/tol/projects/darwin/data/insects/Pherbina_coryleti/genomic_data/idPheCory1/pacbio/m64174e_220420_144313.ccs.bc1009_BAK8A_OA--bc1009_BAK8A_OA.bam	male	X
414876	Brachycera	Syrphoidea	Syrphidae	Syrphinae	Philhelius_pedissequus	GCA_910595825.1	idXanPedi1.1	WSI	OU343164.1	OU343165.1	6	Chromosome X has a strong association with scaffolds labelled as Chromosome Y and Y_unloc. This highly repetitive region is likely misassembled containing data from both X and Y that was unable to be separated due to the limitations of current technologies.	/lustre/scratch124/tol/projects/darwin/data/insects/Xanthogramma_pedissequum/genomic_data/idXanPedi1/pacbio/m64097_200820_135404.ccs.bc1012_BAK8A_OA--bc1012_BAK8A_OA.bam	male	XY
1352472	Brachycera	Syrphoidea	Syrphidae	Syrphinae	Platycheirus_rosarum	GCA_963971375.1	idPlaRosa1.1	WSI	OZ020511.1	OZ020512.1	6	/		male	XY	PacBio	ftp://ftp.sra.ebi.ac.uk/vol1/fastq/ERR118/004/ERR11867204/ERR11867204.fastq.gz
2867115	Brachycera	Syrphoidea	Syrphidae	Eristalinae	Pocota_personata	GCA_963082735.1	idPocPers1.1	WSI	OY720433.1		5	Chromosome X was identified by read coverage statistics. No Y was identified. The species is thought to be XO.	/lustre/scratch124/tol/projects/darwin/data/insects/Pocota_personata/genomic_data/idPocPers1/pacbio/m64097e_230304_044536.ccs.bc1012_BAK8A_OA--bc1012_BAK8A_OA.bam	male	X
1720740	Brachycera	Oestroidea	Polleniidae	scientific_name	Pollenia_griseotomentosa	GCA_963931875.1	idPolGris2.1	WSI	OZ007565.1		6	Chromosome X was assigned based on read coverage statistics. Sample appears to be XO as no Y was identified.		male	X	PacBio	ftp://ftp.sra.ebi.ac.uk/vol1/fastq/ERR121/040/ERR12120040/ERR12120040.fastq.gz
1572538	Nematocera	scientific_name	Ptychopteridae	Ptychopterinae	Ptychoptera_contaminata	GCA_963942525.1	idPtyCont2.1	WSI	OZ012640.1	OZ012641.1	6	/	/lustre/scratch124/tol/projects/darwin/data/insects/Ptychoptera_contaminata/genomic_data/idPtyCont2/pacbio/m64222e_230712_183023.ccs.bc1018_BAK8B_OA--bc1018_BAK8B_OA.rmdup.bam	male	XY
1822558	Brachycera	Tabanoidea	Rhagionidae	scientific_name	Rhagio_lineola	GCA_964211845.1	idRhaLine2.1	WSI	OZ124302.1		5	Chromosome X was assigned based on read coverage statistics. No Y chromosome could be confidently assigned. The species may be XO or the Y may be contained within the unplaced scaffolds.		male	X	PacBio	ftp://ftp.sra.ebi.ac.uk/vol1/fastq/ERR131/010/ERR13158710/ERR13158710.fastq.gz
2867109	Brachycera	Empidoidea	Empididae	Empidinae	Rhamphomyia_laevipes	GCA_963920725.1	idRhaLaev1.1	WSI	OY987260.1	OY987261.1	7	Chromosome X was identified by half coverage and synteny to Empis stercorea (idEmpSter1_1).		male	XY	PacBio	ftp://ftp.sra.ebi.ac.uk/vol1/fastq/ERR114/006/ERR11458806/ERR11458806.fastq.gz
2721518	Brachycera	Syrphoidea	Syrphidae	Eristalinae	Rhingia_rostrata	GCA_949824845.1	idRhiRost1.1	WSI	OX463759.1		5	X chromosome was assigned by half-coverage and alignment to GCA_932526625.1 . Y chromosome could not uniquely be identified in the unlocalised fragments.		male	X	PacBio	ftp://ftp.sra.ebi.ac.uk/vol1/fastq/ERR103/080/ERR10395980/ERR10395980.fastq.gz
596942	Brachycera	Oestroidea	Sarcophagidae	Sarcophaginae	Sarcophaga_caerulescens	GCA_927399465.1	idSarCaer1.1	WSI	OV656869.1	OV656870.1	7	Chromosome-scale scaffolds are named by synteny based on Sarcophaga peregrina (flies) GCA_014635995.1.	/lustre/scratch124/tol/projects/darwin/data/insects/Sarcophaga_caerulescens/genomic_data/idSarCaer1/pacbio/m64221e_210816_105124.ccs.bc1017_BAK8B_OA--bc1017_BAK8B_OA.bam	male	XY
226135	Brachycera	Oestroidea	Sarcophagidae	Sarcophaginae	Sarcophaga_carnaria	GCA_958299815.1	idSarCarn1.1	WSI	OY283154.1		6	Chromosome X was assigned by read coverage statistics. No Y sequence could be identified. The Species may be XO.	/lustre/scratch124/tol/projects/darwin/data/insects/Sarcophaga_carnaria/genomic_data/idSarCarn1/pacbio/m64089e_210511_181557.ccs.bc1001_BAK8A_OA--bc1001_BAK8A_OA.bam	male	X
1206372	Brachycera	Oestroidea	Sarcophagidae	Sarcophaginae	Sarcophaga_rosellei	GCA_930367235.1	idSarRose1.1	WSI	OV884022.1		6	Chromosome-scale scaffolds are named by synteny based on Sarcophaga caerulescens (flies) GCA_927399465.1	/lustre/scratch124/tol/projects/darwin/data/insects/Sarcophaga_rosellei/genomic_data/idSarRose1/pacbio/m64016e_210521_211032.ccs.bc1021_BAK8B_OA--bc1021_BAK8B_OA.bam	male	X
236850	Brachycera	Oestroidea	Sarcophagidae	Sarcophaginae	Sarcophaga_subvicina	GCA_936449025.2	idSarSubv1.2	WSI	OW388085.2		6	Male specimen with known XY sex determination system, however we have been unable to identify Y sequences. The X chromosome is assembled from scaffolds of undetermined order and orientation	/lustre/scratch124/tol/projects/darwin/data/insects/Sarcophaga_subvicina/genomic_data/idSarSubv1/pacbio/m64229e_220211_222004.ccs.rmdup.bam	male	X
236851	Brachycera	Oestroidea	Sarcophagidae	Sarcophaginae	Sarcophaga_variegata	GCA_932273835.1	idSarVari1.1	WSI	OW026363.1	OW026364.1	7	/	/lustre/scratch124/tol/projects/darwin/data/insects/Sarcophaga_variegata/genomic_data/idSarVari1/pacbio/m64221e_210605_190725.ccs.bc1018_BAK8B_OA--bc1018_BAK8B_OA.bam	male	XY
2735243	Brachycera	Syrphoidea	Syrphidae	Syrphinae	Sphaerophoria_taeniata	GCA_943590905.1	idSphTaen1.1	WSI	OX016543.1	OX016544.1	5	Y chromosome designation based on the only remaining candidate scaffolds with approximately haploid coverage levels and a repetitive Hi-C signal.	/lustre/scratch124/tol/projects/darwin/data/insects/Sphaerophoria_taeniata/genomic_data/idSphTaen1/pacbio/m64125e_210412_160643.ccs.bc1018_BAK8B_OA--bc1018_BAK8B_OA.bam	male	XY
1230148	Brachycera	Sphaeroceroidea	Heleomyzidae	Heleomyzinae	Suillia_variegata	GCA_949127995.1	idSuiVari3.1	WSI	OX421847.1	OX421848.1	7	/	/lustre/scratch124/tol/projects/darwin/data/insects/Suillia_variegata/genomic_data/idSuiVari3/pacbio/m64089e_221209_223607.ccs.bc1022_BAK8B_OA--bc1022_BAK8B_OA.bam	male	XY
224256	Brachycera	Syrphoidea	Syrphidae	Syrphinae	Syrphus_vitripennis	GCA_958431115.1	idSyrVitr1.1	WSI	OY288111.1	OY288112.1	5	/		male	XY	PacBio	ftp://ftp.sra.ebi.ac.uk/vol1/fastq/ERR106/015/ERR10662015/ERR10662015.fastq.gz
320963	Brachycera	Sciomyzoidea	Sciomyzidae	scientific_name	Tetanocera_ferruginea	GCA_958299015.1	idTetFerr1.1	WSI	OY282645.1	OY282646.1	7	The sex chromosomes were determined by coverage statistics and synteny to GCA_943735915.1 and GCA_914767935.1.	/lustre/scratch124/tol/projects/darwin/data/insects/Tetanocera_ferruginea/genomic_data/idTetFerr1/pacbio/m64016e_230418_163718.ccs.bc2034--bc2034.bam	male	XY
1918187	Brachycera	Oestroidea	Tachinidae	Dexiinae	Thelaira_solivaga	GCA_947397855.1	idTheSoli1.1	WSI	OX377615.1	OX377616.1	7	/	/lustre/scratch124/tol/projects/darwin/data/insects/Thelaira_solivaga/genomic_data/idTheSoli1/pacbio/m64229e_221101_021703.ccs.bc1016_BAK8B_OA--bc1016_BAK8B_OA.bam	male	XY
2881124	Nematocera	Tipuloidea	Tipulidae	Tipulinae	Tipula_confusa	GCA_963556175.1	idTipConf1.1	WSI	OY744478.1	OY744479.1	5	/		male	XY	PacBio	ftp://ftp.sra.ebi.ac.uk/vol1/fastq/ERR108/030/ERR10841330/ERR10841330.fastq.gz
374263	Brachycera	Syrphoidea	Syrphidae	Eristalinae	Xylota_segnis	GCA_963583995.1	idXylSegn2.1	WSI	OY757240.1		5	Chromosome X was assigned based on read coverage statistics. No Y chromosome could be identified.	/lustre/scratch124/tol/projects/darwin/data/insects/Xylota_segnis/genomic_data/idXylSegn2/pacbio/m64094e_230620_143313.ccs.bc2042--bc2042.bam	male	X
374264	Brachycera	Syrphoidea	Syrphidae	Eristalinae	Xylota_sylvarum	GCA_905220385.1	idXylSylv2.1	WSI	LR999961.1		5	/	/lustre/scratch124/tol/projects/darwin/data/insects/Xylota_sylvarum/genomic_data/idXylSylv2/pacbio/m64094_191127_132908.ccs.bc1015_BAK8B_OA--bc1015_BAK8B_OA.bam	male	X
